# Environmental and spatial drivers shape Odonata diversity in an Amazonian Indigenous Territory

**DOI:** 10.64898/2026.04.13.718303

**Authors:** Jair Costa Miranda-Filho, Joás Silva Brito, Jady Vivia Almeida Santos, Yan Campioni Cavalcante Dantas, Francisco Maciel Barbosa-Santos, Fábio Santos-Silva, Gabriel Martins Cruz, Beatriz Luz-Silva, Paulo Geovani da Silva Gomes, Erival Prata, Raphael Ligeiro, Francieli F. Bomfim, Kiarasy Kaiabi Panara, Korakoko Panara, Sewa Panara, Sakre Panara, Karapow Panara, Kwakore Panara, Sopoa Panara, Nhasykiati Panara, Pâssua Pri Panara, Pente Panara, Tepakriti Panara, Antonio Ramyllys Oliveira Costa, Lais Sarlo, Bruno Coutinho, Renata Pinheiro, Paulo Junqueira, Isabella Millena Alves Evangelista, Luciano Fogaça de Assis Montag, Thaisa Sala Michelan, Leandro Juen

**Author notes:** Corresponding Author: Jair da Costa Miranda Filho.

## Abstract

Amazon streams are increasingly threatened by land-use change, yet Indigenous Territories represent some of the most effective areas for maintaining habitat integrity and ecological processes in these systems. Understanding how local environmental conditions, landscape context, and spatial structure interact to shape biodiversity within these territories is essential for advancing conservation strategies. Here, we evaluated the relative influence of local habitat, landscape, and spatial predictors on Odonata diversity and identified species-specific ecological thresholds within an Indigenous Territory in the southern Brazilian Amazon. Adult Odonata were sampled in 31 first- to third-order forested streams in the Panará Indigenous Territory, Xingu River basin. Local habitat variables were the main drivers of Odonata community structure, indicating that local habitat integrity and physical stream characteristics strongly influence assemblage composition. In contrast, Zygoptera suborder were primarily structured by spatial predictors, suggesting stronger dispersal limitations and fine-scale spatial processes. Anisoptera suborder showed no significant community-level associations with the predictors, reflecting their broader ecological tolerance and higher dispersal capacity. Our results demonstrate that even within highly conserved Indigenous Territories, subtle environmental gradients and spatial structure shape Odonata assemblages and define ecological thresholds. By integrating community-level and species-specific approaches, this study provides robust evidence of the role of Indigenous lands in sustaining freshwater biodiversity and highlights the value of Odonata as indicators for monitoring ecological integrity in Amazonian streams.
