## Supplementary material for "Environmental and spatial drivers shape Odonata diversity in an Amazonian Indigenous Territory": Tabela Suplementar 1

### Sheet: lista_de_especies
SPECIES	Classification IUCN	Classification ICMBIO	Ocurrence in Brazil (UF)	BIOMES (SALVE)			Ocurrence in TI (Panará)
Anisoptera
Dasythemis esmeralda Ris, 1910	LC	LC	AM, CE, GO, MG, MS, MT, PA, PE, RJ, RO, SE, SP	Amazônia, Caatinga, Cerrado, Mata Atlântica			19
Diastatops obscura (Fabricius, 1775)	LC	LC	AC, AL, AM, AP, BA, CE, ES, GO, MA, MG, MS, MT, PA, PB, PE, PI, PR, RJ, RO, RR, RS, SE, SP, TO	Amazônia, Caatinga, Cerrado, Mata Atlântica, Pampa, Pantanal			3
Dythemis sterilis Hagen, 1861	LC	LC	AC, GO, MA, MG, MS, MT, PA, PE, RJ, RR, SP	Amazônia, Cerrado, Mata Atlântica			2, 15
Elasmothemis cannacrionides (Calvert, 1906)	LC	LC	BA, ES, GO, MG, MS, MT, PA, RJ, RR, SE, SP	Amazônia, Caatinga, Cerrado, Mata Atlântica			15
Erythodiplax basalis (Kirby, 1897)	LC	LC	AC, AL, AM, AP, BA, CE, GO, MA, MG, MS, MT, PA, PE, PI, PR, RJ, RO, RR, RS, SE, SP	Amazônia, Caatinga, Cerrado, Mata Atlântica, Pampa, Pantanal			3, 2, 14, 19
Erythodiplax castanea (Burmeister, 1839)	LC	LC	AM, BA, CE, ES, MA, MG, MS, MT, PA, RJ, RO, SC, SE, SP, TO	Amazônia, Caatinga, Cerrado, Mata Atlântica			7, 14, 19, 20
Erythodiplax famula (Erichson in Schomburgk, 1848)	LC	LC	AM, AP, BA, GO, MA, MG, MS, MT, PA, PE, RJ, RO, RR, SE, SP	Amazônia, Caatinga, Cerrado, Mata Atlântica			4
Erythodiplax fusca (Rambur, 1842)	LC	LC	AC, AL, AM, AP, BA, CE, ES, GO, MA, MG, MS, MT, PA, PE, PI, PR, RJ, RO, RR, RS, SC, SE, SP, TO	Amazônia, Caatinga, Cerrado, Mata Atlântica, Pampa, Pantanal			2, 3, 12, 14, 15, 19
Erythodiplax juliana Ris, 1911	LC	LC	GO, MG, MS, MT, PA, RJ, RO, RR, RS, SE, SP, TO	Amazônia, Cerrado, Mata Atlântica, Pampa			20
Erythodiplax latimaculata Ris, 1911	LC	LC	AC, BA, CE, GO, MA, MG, MS, MT, PA, PE, RJ, RR, RS, SE, SP	Amazônia, Caatinga, Cerrado, Mata Atlântica, Pampa			3
Erythodiplax parvimaculata Borror, 1942	LC	LC	MT, PA, SP	Amazônia, Cerrado, Mata Atlântica			31
Gynothemis pumila (Karsch, 1890)	LC	LC	AM, MT, PA, RO	Amazônia, Cerrado			14
Micrathyria almeidai Santos, 1945	LC	LC	DF, GO, MG, RJ, SP, TO	Cerrado, Mata Atlântica	Não		2
Micrathyria artemis Ris, 1911	LC	LC	AC, AM, AP, BA, ES, GO, MA, MG, MS, MT, PA, RJ, RO, RS, SP	Amazônia, Cerrado, Mata Atlântica			2, 3
Micrathyria cf. ungulata Förster, 1907	LC	LC	BA, MS, MT, PA, PR, SC, SP	Amazônia, Cerrado, Mata Atlântica			19
Micrathyria hesperis Ris, 1911	LC	LC	BA, CE, ES, GO, MG, MS, MT, PA, PB, PE, PI, PR, RJ, RS, SC, SE, SP	Amazônia, Caatinga, Cerrado, Mata Atlântica, Pampa			2, 3
Oligoclada abbreviata (Rambur, 1842)	LC	LC	AM, BA, ES, MG, MT, PA, PE, RJ, RO, RR, SE, SP	Amazônia, Caatinga, Cerrado, Mata Atlântica			3
Oligoclada walkeri Geijskes, 1931	LC	LC	AC, AM, MT, PA, RO	Amazônia, Cerrado			21, 22
Orthemis biolleyi Calvert, 1906	LC	LC	AC, AM, MA, MT, PA, RO	Amazônia, Cerrado			1, 8, 15, 19, 30
Orthemis discolor (Burmeister, 1839)	LC	LC	AC, AM, AP, BA, CE, ES, GO, MA, MG, MS, MT, PA, PB, PE, PI, PR, RJ, RO, RR, RS, SC, SE, SP	Amazônia, Caatinga, Cerrado, Mata Atlântica, Pampa			2, 3, 17, 19
Pantala flavescens (Fabricius, 1798)	LC	LC	AC, AM, AP, BA, ES, GO, MA, MG, MS, MT, PA, PB, PE, PI, RJ, RR, RS, SE, SP, TO	Amazônia, Caatinga, Cerrado, Mata Atlântica, Pampa, Sistema Costeiro-Marinho			26
Perithemis cornelia Ris, 1910*	LC	LC	AM, PA, RO	Amazônia			15, 20
Perithemis lais (Perty, 1834)	LC	LC	AM, AP, BA, ES, GO, MA, MG, MS, MT, PA, PB, PE, PI, PR, RO, RR, SE, SP	Amazônia, Caatinga, Cerrado, Mata Atlântica, Pantanal			3
Perithemis mooma Kirby, 1889	LC	NE	NE	NE			3, 18
Perithemis thais Kirby, 1889	LC	LC	AC, AL, AM, AP, BA, ES, MA, MS, MT, PA, RJ, RO, SP	Amazônia, Cerrado, Mata Atlântica, Pantanal			4, 6, 7, 8, 9, 13, 15, 19, 20, 21, 22, 27, 29
Staurophlebia wayana Geijskes, 1959	LC	LC	AM, MT	Amazônia, Cerrado	ponto maispertodo alojamento	não
Tramea lacerata Hagen, 1861	LC	NE	NE	NE			26
Uracis imbuta (Burmeister, 1839)	LC	LC	AC, AL, AM, AP, BA, CE, DF, GO, MA, MT, PA, PB, PE, PI, PR, RO, RR, SE, SP	Amazônia, Caatinga, Cerrado, Mata Atlântica			17, 31
Uracis ovipositrix Calvert, 1909	LC	LC	AM, AP, MS, MT, PA, RO, RR, RS, SP	Amazônia, Cerrado, Mata Atlântica			2, 11, 17, 21
Zygoptera
Acanthagrion ascendens Calvert, 1909	LC	LC	AC, AP, DF, GO, MG, MS, MT, PA, PR, RO, RS, SC, SP	Amazônia, Cerrado, Mata Atlântica, Pampa, Pantanal			15
Acanthagrion gracile (Rambur, 1842)	LC	LC	AC, AL, BA, CE, ES, GO, MA, MG, MS, MT, PA, PB, PE, PI, PR, RJ, RR, RS, SC, SE, SP	Amazônia, Caatinga, Cerrado, Mata Atlântica, Pampa, Sistema Costeiro-Marinho			2, 3, 4, 13, 14, 15, 19, 20
Acanthagrion lancea Selys, 1876**	LC	LC	ES, MG, MS, RJ, RS, SP	Cerrado, Mata Atlântica, Pampa	novo registro		3
Acanthagrion longispinosum Leonard, 1977	LC	LC	AM, MT, PA, RO, SE	Amazônia, Mata Atlântica			2, 6, 7, 13, 17, 18, 22
Argia collata Selys, 1865*	LC	LC	AC, AM, MA, MT, PA	Amazônia			1, 2, 4, 5, 6, 7, 8, 9, 10, 11, 18, 19, 20, 22, 25, 27, 29
Argia oculata Hagen in Selys, 1865	LC	LC	AC, AM, MS, MT, PA, RO	Amazônia, Cerrado			1, 2, 4, 5, 6, 7, 8, 9, 10, 11, 13, 19, 20, 21, 22, 23, 27
Hetaerina caja (Drury, 1773)**	LC	NE	NE	NE	segundo iucn so ocorreno no amazonas e roraima		2, 3, 7, 13, 15, 17, 18, 21, 24, 29, 31
Hetaerina laesa Hagen in Selys, 1853	LC	LC	AC, AM, AP, GO, MA, MT, PA, RO, RR	Amazônia, Cerrado			1, 9, 10, 12, 16, 26, 27, 28, 31
Hetaerina moribunda Hagen in Selys, 1853	LC	LC	AM, AP, MA, MT, PA, RO	Amazônia, Cerrado			1, 2, 3, 4, 5, 6, 7, 8, 9, 10, 11, 12, 13, 14, 15, 16, 17, 18, 20, 21, 22, 26, 27, 28, 30, 31
Mecistogaster linearis (Fabricius, 1777)	LC	LC	AC, AM, PA, RO, RR, SP	Amazônia, Mata Atlântica			13, 20
Mecistogaster ornata Rambur, 1842	LC	LC	AM, MT, PA, RO, RR, RS	Amazônia, Cerrado, Mata Atlântica			26
Metaleptobasis bicornis (Selys, 1877)	DD	LC	AM, CE, PA, PB, PE, RR	Amazônia, Caatinga, Mata Atlântica			10
Mnesarete cuprae (Selys, 1853)	LC	LC	AC, AM, MA, MT, PA, RO	Amazônia, Cerrado			25, 29
Neoneura sylvatica/ethela Hagen in Selys, 1886	LC	NE	NE	NE	verificar a identificação		3
Oxystigma petiolatum (Selys, 1862)*	LC	LC	AM, AP, MA, PA, RO, RR	Amazônia			11, 18, 21
Perilestes gracillimus Kennedy, 1941	DD	LC	AM, RJ, SP	Amazônia, Mata Atlântica	não		2, 3, 5
Perilestes solutus Williamson & Williamson, 1924	LC	LC	AM, CE, GO, MA, MT, PA, PI, RO, RR	Amazônia, Caatinga, Cerrado			1, 4, 7, 12, 19, 21, 22, 26, 30,
Protoneura tenuis Selys, 1860	LC	LC	AC, AL, AM, DF, GO, MA, MG, MS, MT, PA, RO, RR	Amazônia, Cerrado, Mata Atlântica			20, 27
Tigriagrion aurantinigrum Calvert, 1909	LC	LC	AC, BA, ES, GO, MA, MG, MS, MT, PA, PR, RJ, RO, SP	Amazônia, Cerrado, Mata Atlântica			3, 15

### Sheet: pontos
Point (SU)	Point Code	Municipality	State	Coordinates			HII
1	TIP001	Altamira	PA	9°30'04.72"S 54°02'14.86"W			0.895833
2	TIP002	Matupá	MT	9°42'15.88"S 54°04'48.47"W			0.798611
3	TIP003	Altamira	PA	9°31'21.40"S 54°03'03.13"W			0.895833
4	TIP004	Altamira	PA	9°38'24.14"S 54°04'01.70"W			0.6875
5	TIP005	Matupá	MT	9°43'02.32"S 54°04'48.72"W			0.763889
6	TIP006	Matupá	MT	9°44'00.20"S 54°05'41.28"W			0.979167
7	TIP007	Matupá	MT	9°43'46.09"S 54°04'28.38"W			0.847222
8	TIP008	Matupá	MT	9°44'03.30"S 54°06'51.08"W			0.823611
9	TIP009	Guarantã do Norte	MT	9°40'02.24"S 54°12'10.87"W			0.775
10	TIP010	Guarantã do Norte	MT	9°39'31.57"S 54°12'25.96"W			0.743056
11	TIP011	Guarantã do Norte	MT	9°37'09.99"S 54°11'48.00"W			0.951389
12	TIP012	Guarantã do Norte	MT	9°37'01.34"S 54°11'32.02"W			0.802778
13	TIP013	Guarantã do Norte	MT	9°37'51.02"S 54°13'03.04"W			0.604167
14	TIP014	Guarantã do Norte	MT	9°37'46.13"S 54°12'59.62"W			0.5125
15	TIP015	Guarantã do Norte	MT	9°38'12.00"S 54°13'36.00"W			0.761111
16	TIP016	Guarantã do Norte	MT	9°37'20.75"S 54°12'03.64"W			0.847222
17	TIP017	Guarantã do Norte	MT	9°38'25.00"S 54°12'52.00"W			0.830556
18	TIP018	Guarantã do Norte	MT	9°41'22.38"S 54°11'33.50"W			0.786111
19	TIP019	Guarantã do Norte	MT	9°43'09.00"S 54°11'21.00"W			0.301389
20	TIP020	Guarantã do Norte	MT	9°43'12.25"S 54°11'29.69"W			0.881944
21	TIP021	Guarantã do Norte	MT	9°44'21.00"S 54°10'08.00"W			0.643056
22	TIP022	Altamira	PA	9°40'26.91"S 54°05'49.96"W			0.875
23	TIP023	Altamira	PA	9°32'06.00"S 54°03'46.00"W			0.708333
24	TIP024	Altamira	PA	9°32'24.97"S 54°00'11.02"W			0.770833
25	TIP025	Altamira	PA	9°27'36.00"S 54°26'20.00"W			0.7375
26	TIP026	Guarantã do Norte	MT	9°36'57.89"S 54°11'14.32"W			0.895833
27	TIP027	Altamira	PA	9°28'40.00"S 54°25'20.00"W			0.819444
28	TIP028	Guarantã do Norte	MT	9°36'13.61"S 54°10'21.50"W			0.875
29	TIP029	Altamira	PA	9°27'39.00"S 54°26'17.00"W			0.979167
30	TIP030	Guarantã do Norte	MT	9°35'20.44"S 54°10'48.07"W			0.930556
31	TIP031	Guarantã do Norte	MT	9°35'12.76"S 54°12'53.23"W			0.923611

### Sheet: variaveis
Variables	Mean	Max	Min	SD
Macrophyte	9387	19000	2000	4.862		variaveis
Depth	18.76	48.46	6.21	9.842
Width	2409	4080	0.96	0.756
HII	0.795	0.979	0.301	0.141
Forest	90501	100000	5511	19.163		limiares ecologicos
Agriculture	9021	94489	0	19.215
Macrophyte	9387	19000	2000	4.862629
Depth	18.76	48.46	6.21	9.842856
Width	2409	4080	0.96	0.756026
HII	0.7951	0.9792	0.3014	0.141122
Forest	90501	100000	5511	19.16381
Agriculture	9021	94489	0	19.21527
